## Supplementary material for "Indels allow antiviral proteins to evolve functional novelty inaccessible by missense mutations": Source data 4: TRIM5 PAML and indel results

### Sheet: Fig 4A
BLAST curated sequences					Indels (manually curated from alignment)
Clade (note 1)	Species Name	Common name	TRIM5 accession		Species/Clade	Position (Hs)	Structure (2LM3)	Insertion	Deletion	Notes
HOM	Homo sapiens	human	NM_033034.3		HyloL/M	50	(RING)		1
HOM	Pan paniscus	bonobo	XM_008972435.3		OWM	51	(RING)	1
HOM	Pan troglodytes	chimpanzee	NM_001012650.1		Hominins	89	(RING)		1
HOM	Gorilla gorilla	gorilla	NM_001279549.1		MacaN	290	start of helix		9
HOM	Pongo abelii	Sumatran orangutan	NM_001131070.1		NWM	328	v1 loop		9
HOM	Pongo pygmaeus	Bornean orangutan	AY923179.2		4 of 7 Macs, gelada, baboon, drill, cercocebus	337	v1 loop	2		not MacN/F/T
HOM	Hoolock hoolock	Hoolock gibbon	AH014836.2		AGMs + ErytP	339	v1 loop	20		perfect dupe for ErytP (except for synonymous sub in #20); ChloP/S N5S + L11P; ChloA/T G20R = 3 missense and 1 synonymous change in dupe
HOM	Hylobates lar	white-handed gibbon	AY923180.1		Ateles, lagothrix	384	v2 loop		2
HOM	Hylobates moloch	silvery gibbon	XM_032166795.1		NWM	405	end of beta strand	9
HOM	Nomascus leucogenys	white-cheeked gibbon	NM_001280113.1		Ateles, lagothrix	409	start of beta strand	55		55 codon insertion after 2 of the 9aa insertion already in NWM
HOM	Symphalangus syndactylus	siamang	DQ229284.1
OWM	Cercocebus atys	sooty mangabey	NM_001305964.1		PAML (note 2)
OWM	Cercocebus torquatus	collared mangabey	KP743974.1			-2(lnL)	df	P value	dN/dS	% of sites
OWM	Cercopithecus ascanius	red-tailed guenon	KP743976.1		HOM + OWM + NWM
OWM	Cercopithecus cephus	moustached guenon	KP743975.1		M0 vs. M3 (k = 3)	285.88	4	P < 0.0001	2.3, 6.7	25, 3
OWM	Cercopithecus neglectus	De Brazza's monkey	KP743978.1		M1 vs. M2	127.31	2	P < 0.0001	3.8	14
OWM	Cercopithecus wolfi	Wolf's guenon	KP743973.1		M7 vs. M8	139.46	2	P < 0.0001	3.7	16
OWM	Chlorocebus aethiops	grivet	AY669399.1		HOM + OWM
OWM	Chlorocebus pygerythrus pygerythrus	vervet	AY740612.1		M0 vs. M3 (k = 3)	292.27	4	P < 0.0001	1.3, 8.2	48, 4
OWM	Chlorocebus sabaeus	sabaeus monkey	XM_008019878.2		M1 vs. M2	124.78	2	P < 0.0001	7	5
OWM	Chlorocebus tantalus	tantalus monkey	AY593973.2		M7 vs. M8	139.87	2	P < 0.0001	6.7	5
OWM	Erythrocebus patas	common patas monkey	AY740619.1		Bayes Empical Bayes
OWM	Macaca arctoides	stump-tailed macaque	KY350135.1		Position (human #)	Residue	Domain	H/O/N	H/O
OWM	Macaca assamensis	Assam macaque	AH014832.2		7	V		1.000**	0.996**
OWM	Macaca fascicularis	crab-eating macaque	NM_001283295.1		175	Q	CC	1.000**
OWM	Macaca mulatta	rhesus macaque	NM_001032910.1		194	W	CC	0.981*	0.960*
OWM	Macaca nemestrina	pig-tailed macaque	XM_024788742.1		215	T	CC	0.999**
OWM	Macaca sylvanus	Barbary macaque	HM468429.1		228	L	CC	0.999**	0.916
OWM	Macaca thibetana clone SMTT5	Tibetan macaque	JX865255.1		253	V		0.992**	0.982*
OWM	Mandrillus leucophaeus	drill	XM_011971974.1		258	E		0.957*
OWM	Papio anubis	olive baboon	NM_001112632.1		310	C	SPRY	0.962*
OWM	Theropithecus gelada	gelada	XM_025355630.1		324	K	SPRY: v1	0.998**
OWM	Colobus angolensis palliatus	Angola colobus	XM_011963593.1		325	P	SPRY: v1	0.995**
OWM	Colobus guereza	mantled guereza	AY843507.1		328	I	SPRY: v1		0.980*
OWM	Piliocolobus tephrosceles	Ugandan red colobus	XM_023209625.2		330	G	SPRY: v1		1.000**
OWM	Pygathrix nemaeus	red-shanked douc	AY843508.1		332	R	SPRY: v1		1.000**
OWM	Rhinopithecus roxellana	golden snub-nosed monkey	XM_010364548.2		335	R	SPRY: v1		0.991**
OWM	Trachypithecus francoisi	Francois' langur	XM_033207966.1		337	Q	SPRY: v1	1.000**	1.000**
NWM	Ateles geoffroyi	spider monkey	AY740616.1		339	F	SPRY: v1	1.000**	0.986*
NWM	Lagothrix lagotricha	wooly monkey	AY843520.1		340	V	SPRY: v1	0.999**	0.984*
NWM	Callithrix jacchus	white-tufted marmoset	XM_009007572.3		343	N	SPRY: v1	0.990*
NWM	Callithrix pygmaea	pygmy marmoset	AY843512.1		379	F	SPRY: v2	0.974*
NWM	Cebus imitator	white-faced capuchin	XM_017507271.2		381	P	SPRY: v2	1.000**	0.932
NWM	Saguinus labiatus	white-lipped tamarin	AY740615.1		389	K	SPRY	0.972*
NWM	Saguinus oedipus	cotton-top tamarin	DQ229285.1		406	E	SPRY	0.962*
NWM	Saimiri boliviensis boliviensis	black-capped squirrel monkey	XM_010334225.1		407	G	SPRY	0.976*
NWM	Saimiri sciureus	squirrel monkey	AY843517.1		418	F	SPRY: v3	1.000**	0.984*
NWM	Sapajus apella	tufted capuchin	XM_032240536.1		419	H	SPRY: v3	0.996**
NWM	Pithecia pithecia	white-faced saki	AY843515.1		421	P	SPRY: v3	0.991**
NWM	Plecturocebus donacophilus	white-eared titi monkey	AY843519.1		471	Q	SPRY	0.993**
NWM	Plecturocebus moloch	red-bellied titi monkey	EU124690.1		483	G	SPRY: v4	0.964*
note 1: HOM, hominoid; OWM, Old World monkey; NWM, New World monkeys					note 2: data reported for codon model 3 (codon model 2 results were consistent)
